# The oncogene FOXQ1 is a selective activator of Wnt/β-catenin signalling

**DOI:** 10.1101/2022.01.17.476620

**Authors:** Giulia Pizzolato, Lavanya Moparthi, Simon Söderholm, Claudio Cantù, Stefan Koch

## Abstract

The forkhead box transcription factor FOXQ1 is aberrantly induced in various cancers, and contributes to tumour growth and metastasis. It has been suggested that FOXQ1 exacerbates cancer by activating the oncogenic Wnt/β-catenin signalling pathway. However, the mode of action of FOXQ1 in the Wnt pathway remains to be resolved. Here, we report that FOXQ1 is a bimodal transcriptional activator of Wnt target gene expression in normal and cancer cells. Using co-immunoprecipitation, proximity proteomics, and reporter assays, we show that FOXQ1 engages the Wnt transcriptional complex to promote gene expression via TCF/LEF transcription factors. In parallel, FOXQ1 differentially regulates the expression of Wnt target genes independently of β-catenin and TCF/LEFs, which is facilitated by spatially separated activator and repressor domains. Our results suggest that FOXQ1 is a novel component of the Wnt transcriptional complex that reinforces and specifies Wnt signalling in a context-dependent manner.
