## Supplementary material for "The oncogene FOXQ1 is a selective activator of Wnt/β-catenin signalling": Table 1

### Sheet: TurboID-FOXQ1 GO analysis
Category	GO identifier	GO term	Count	%	PValue	Genes	List Total	Pop Hits	Pop Total	Fold Enrichment	Bonferroni	Benjamini	FDR
GOTERM_BP_DIRECT	GO:0000398	mRNA splicing, via spliceosome	56	14.8936	1.76336e-43	DDX46, GPATCH1, HNRNPR, DDX41, PRPF19, CCAR1, EFTUD2, SART1, PNN, SYNCRIP, SART3, RAVER1, PCF11, DHX16, BCAS2, RBM5, RBM15, METTL3, TFIP11, PRPF40A, GTF2F1, GTF2F2, PRPF6, PSPC1, PRPF3, CACTIN, SNRNP200, SRSF9, SF1, SF3B4, ZCCHC8, SF3B2, DDX5, SF3B3, DHX8, SF3B6, CSTF2, HTATSF1, PRPF8, FIP1L1, POLR2B, SF3B1, SRSF11, SPEN, HSPA8, SF3A1, CPSF7, SF3A2, CPSF1, GPKOW, CDC5L, HNRNPL, SNW1, HNRNPK, RNPS…	353	222	16792	11.9995	2.49339e-40	2.49339e-40	2.37877e-40
GOTERM_BP_DIRECT	GO:0006397	mRNA processing	43	11.4362	3.16197e-32	TSEN34, SF3B4, RBM27, RBM25, SF3B2, SF3B3, RBM26, AKAP8L, GPATCH1, ADAR, HNRNPR, PRPF8, SUPT6H, CCAR2, IWS1, EFTUD2, RBM4, SCAF8, PUF60, PPP4R2, KHSRP, ZNF326, RBBP6, ZC3H14, SRSF11, BCAS2, RBM10, RBM39, SF3A1, CPSF6, SF3A2, METTL3, TFIP11, PTBP2, HNRNPL, SON, THRAP3, PRPF3, ACIN1, CDK12, NSRP1, SUGP2, SRSF9	353	179	16792	11.4273	4.47102e-29	2.23551e-29	2.13275e-29
GOTERM_BP_DIRECT	GO:0008380	RNA splicing	39	10.3723	8.45226e-29	SF3B4, RBM25, SF3B2, SF3B3, DHX8, AKAP8L, PRPF8, SUPT6H, CCAR2, IWS1, EFTUD2, RBM4, SYNCRIP, SCAF8, PUF60, PPP4R2, KHSRP, DHX16, ZNF326, RBM5, SRSF11, BCAS2, RBM10, RBM39, SF3A2, TFIP11, THOC2, WBP11, PRPF6, SON, THRAP3, ZNF638, PRPF3, ACIN1, MPHOSPH10, RNPS1, CDK12, NSRP1, SUGP2	353	166	16792	11.1759	1.19515e-25	3.98383e-26	3.8007e-26
GOTERM_BP_DIRECT	GO:0006396	RNA processing	23	6.11702	4.73853e-17	RBM39, SF3A1, DHX8, SFSWAP, PABPC4, LARP7, ADAR, TFIP11, WBP11, U2SURP, CHERP, HNRNPL, RBM4, SYNCRIP, SART3, EXOSC10, HNRNPK, DKC1, EXOSC9, MPHOSPH10, SUGP2, RBM5, RBM6	353	97	16792	11.2793	6.70028e-14	1.67507e-14	1.59807e-14
GOTERM_BP_DIRECT	GO:0006351	transcription, DNA-templated	91	24.2021	2.22913e-13	ZNF512B, PHF3, DIDO1, KDM1A, PPP1R10, CHD7, AKAP8L, PSIP1, YEATS4, CHD4, CHD1, CCAR2, CCAR1, MECP2, PNN, SCML2, SIN3A, NKRF, KHSRP, ZNF280C, NUP62, SAP130, ZNF326, MAP3K7, PELP1, TLE4, BRD2, TLE3, HELLS, SAP30BP, SMARCC1, SMARCC2, RING1, PIH1D1, ATRX, DNTTIP2, PPHLN1, SAFB, BAZ1B, ARID1A, ILF2, ILF3, SLTM, PSPC1, ZNF638, ADNP, SF1, GTF3C1, SMARCD2, KDM3B, SFSWAP, AKAP8, BAZ2A, FOXK1, TXN, ZNF24, …	353	1955	16792	2.21423	3.15227e-10	6.30398e-11	6.01419e-11
GOTERM_BP_DIRECT	GO:0016925	protein sumoylation	21	5.58511	4.18976e-13	RANBP2, TOP2A, NUP214, TOP2B, MDC1, RING1, RPA1, NUP153, XPC, SMC1A, RNF2, HNRNPK, MTA1, TRIM28, SUMO1, INCENP, NUP50, NUP62, NFATC2IP, NUP54, NUP58	353	117	16792	8.5381	5.92463e-10	9.87387e-11	9.41998e-11
GOTERM_BP_DIRECT	GO:0006338	chromatin remodeling	17	4.52128	2.52867e-11	SMARCC1, SMARCD2, SMARCC2, PIH1D1, ATRX, CHD7, SMARCA5, BAZ2A, RSF1, ARID1A, SMARCA1, SUPT5H, SUPT6H, CHD1, SMARCA4, BPTF, BRD4	353	86	16792	9.40325	3.57553e-08	5.10791e-09	4.87311e-09
GOTERM_BP_DIRECT	GO:0016032	viral process	28	7.44681	1.95171e-10	ANKRD17, SF3B2, MRE11, SUPT6H, SYNCRIP, SUMO1, NUP62, EP300, BRD4, RANBP2, NUP214, SPEN, HSPA8, USP7, CREBBP, RBM15, STAT3, SCRIB, NUP153, WAPL, MSH6, SNW1, HNRNPK, PSMC3, NUP50, NUP54, NUP58, EIF4G1	353	299	16792	4.45466	2.75972e-07	3.44965e-08	3.29108e-08
GOTERM_BP_DIRECT	GO:0043044	ATP-dependent chromatin remodeling	10	2.65957	4.45311e-10	SMARCC1, SMARCD2, SMARCC2, SMARCA5, CHD4, ARID1A, SMARCA1, MTA2, GATAD2B, SMARCA4	353	23	16792	20.6824	6.29669e-07	6.99633e-08	6.67471e-08
GOTERM_BP_DIRECT	GO:0098609	cell-cell adhesion	26	6.91489	5.98596e-10	MRE11, AHNAK, ZC3HAV1, CLINT1, GIGYF2, SLK, PUF60, CALD1, BAG3, MYO6, EFHD2, TNKS1BP1, TMPO, HSPA8, CKAP5, HCFC1, ATXN2L, TJP1, AFDN, SHTN1, ANLN, DIAPH3, HNRNPK, CTTN, PLIN3, EIF4G1	353	271	16792	4.56385	8.46414e-07	8.46414e-08	8.07506e-08
GOTERM_BP_DIRECT	GO:0016569	covalent chromatin modification	17	4.52128	1.73602e-09	BRD2, SMARCC1, SMARCD2, SMARCC2, ATRX, CHD7, SMARCA5, RSF1, LRWD1, ARID1A, SMARCA1, CHD1, SMARCA4, NCOR1, TRIM28, BPTF, BRD4	353	113	16792	7.15646	2.45473e-06	2.23157e-07	2.12899e-07
GOTERM_BP_DIRECT	GO:0000381	regulation of alternative mRNA splicing, via spliceosome	11	2.92553	4.04659e-09	HNRNPL, RBM4, SF3A1, RBM25, DDX5, THRAP3, RNPS1, NSRP1, RBMX, RBM10, RBM5	353	38	16792	13.7701	5.72186e-06	4.76823e-07	4.54904e-07
GOTERM_BP_DIRECT	GO:1900034	regulation of cellular response to heat	14	3.7234	4.74868e-09	RANBP2, NUP214, HSPA8, CREBBP, RPA1, NUP153, CCAR2, BAG3, NUP50, NUP62, EP300, NUP54, HSPA1B, NUP58	353	75	16792	8.87962	6.71461e-06	5.12024e-07	4.88487e-07
GOTERM_BP_DIRECT	GO:0032968	positive regulation of transcription elongation from RNA polymerase II promoter	8	2.12766	5.06955e-09	LEO1, PAF1, RTF1, GTF2F1, GTF2F2, SUPT6H, CDC73, BRD4	353	14	16792	27.1825	7.16831e-06	5.12024e-07	4.88487e-07
GOTERM_BP_DIRECT	GO:0000122	negative regulation of transcription from RNA polymerase II promoter	42	11.1702	6.17441e-09	TCERG1, DDX5, KDM1A, MEPCE, ZC3H8, CHD4, RTF1, TXN, CDC73, RNF2, MECP2, TRIM28, CUX1, SIN3A, ORC2, SAP130, ZNF280C, EP300, MTA2, ZBTB7A, JUNB, RREB1, RBM10, BPTF, IGBP1, SPEN, TLE4, HEXIM1, MED1, CREBBP, SMARCC2, STAT3, ARID1A, SUPT5H, GATAD2B, SMARCA4, HCFC1, NCOR1, SNW1, CNOT1, PAF1, TRIM33	353	720	16792	2.77488	8.73058e-06	5.82041e-07	5.55286e-07
GOTERM_BP_DIRECT	GO:0000375	RNA splicing, via transesterification reactions	9	2.39362	2.72874e-08	SF3B4, PRPF6, SF3B3, PRPF3, KHSRP, MPHOSPH10, PRPF8, SF3B1, BCAS2	353	25	16792	17.125	3.85836e-05	2.41152e-06	2.30067e-06
GOTERM_BP_DIRECT	GO:0048025	negative regulation of mRNA splicing, via spliceosome	8	2.12766	1.51318e-07	HNRNPK, SFSWAP, RBM42, ACIN1, RNPS1, RBMX, RBM10, SRSF9	353	21	16792	18.1217	0.00021394	1.25861e-05	1.20075e-05
GOTERM_BP_DIRECT	GO:0006406	mRNA export from nucleus	14	3.7234	1.66423e-07	RANBP2, NUP214, CPSF1, NUP153, THOC2, FIP1L1, NUP50, ZC3H11A, NUP62, RNPS1, NUP54, SRSF11, NUP58, SRSF9	353	100	16792	6.65972	0.000235295	1.30735e-05	1.24725e-05
GOTERM_BP_DIRECT	GO:0045892	negative regulation of transcription, DNA-templated	30	7.97872	7.70509e-07	KDM1A, ZC3H8, FOXK1, RSF1, ZNF24, CCAR2, MECP2, BCLAF1, BTAF1, TRIM28, SUMO1, SIN3A, NKRF, ZNF280C, TRIM24, BRD7, ZBTB7A, SPEN, HEXIM1, HSPA8, JUN, SMARCC2, RBM15, RING1, SMARCA4, ILF3, SNW1, PSPC1, MPHOSPH8, TRIM33	353	499	16792	2.85988	0.00108891	5.73421e-05	5.47062e-05
GOTERM_BP_DIRECT	GO:0031124	mRNA 3'-end processing	10	2.65957	8.28675e-07	CPSF7, CPSF1, FIP1L1, PCF11, ZC3H11A, CSTF2, RNPS1, THOC2, SRSF11, SRSF9	353	50	16792	9.51388	0.00117106	5.85873e-05	5.58941e-05
GOTERM_BP_DIRECT	GO:0006378	mRNA polyadenylation	8	2.12766	1.35772e-06	CPSF6, CPSF1, PCF11, CSTF2, LEO1, SYMPK, PAF1, CDC73	353	28	16792	13.5913	0.00191798	9.142e-05	8.72175e-05
GOTERM_BP_DIRECT	GO:0006364	rRNA processing	18	4.78723	2.86491e-06	NOP14, PIH1D1, POP4, CHD7, NOL8, RRP1B, WBP11, EXOSC4, EXOSC10, DKC1, EXOSC9, MPHOSPH10, RIOK1, EXOSC2, UTP14A, RRP15, PELP1, MPHOSPH6	353	214	16792	4.00116	0.00404279	0.000184135	0.000175671
GOTERM_BP_DIRECT	GO:0006369	termination of RNA polymerase II transcription	10	2.65957	7.0373e-06	CPSF7, CPSF1, FIP1L1, PCF11, ZC3H11A, CSTF2, RNPS1, THOC2, SRSF11, SRSF9	353	64	16792	7.43272	0.00990144	0.000415588	0.000396484
GOTERM_BP_DIRECT	GO:0006357	regulation of transcription from RNA polymerase II promoter	26	6.91489	7.05383e-06	SMARCD2, DDX5, KDM1A, CHD4, FOXK1, HTATSF1, MED15, CHD1, CUX1, SAFB2, BRD7, JUNB, GTF2I, BRD2, SMARCC1, SMARCC2, STAT3, SMARCA5, CDC5L, SAFB, ARID1A, SUPT5H, SMARCA4, SNW1, HNRNPK, SLTM	353	441	16792	2.80455	0.00992457	0.000415588	0.000396484
GOTERM_BP_DIRECT	GO:0045944	positive regulation of transcription from RNA polymerase II promoter	43	11.4362	8.56085e-06	TOP2A, DDX5, KMT2A, KDM1A, CHD7, AKAP8L, PSIP1, RTF1, DDX41, CDC73, TRIM28, SIN3A, EXOSC9, MYO6, LEO1, NFATC2IP, EP300, MTA2, JUNB, NELFE, PELP1, BRD4, IGBP1, MED1, SMARCC1, JUN, CREBBP, ATRX, STAT3, PBX2, ARID3A, ARID3B, SAFB, SUPT5H, SMARCA4, HCFC1, PRPF6, SNW1, HNRNPK, THRAP3, PAF1, OGT, RBMX	353	981	16792	2.0851	0.0120321	0.000484202	0.000461944
GOTERM_BP_DIRECT	GO:0048026	positive regulation of mRNA splicing, via spliceosome	6	1.59574	9.93844e-06	SF3B4, HSPA8, SNW1, THRAP3, PRPF19, RBMX	353	15	16792	19.0278	0.0139547	0.000540498	0.000515652
GOTERM_BP_DIRECT	GO:0006368	transcription elongation from RNA polymerase II promoter	11	2.92553	1.24196e-05	POLR2B, LEO1, PAF1, TAF6, RTF1, GTF2F1, SUPT5H, GTF2F2, GTF2E2, CDC73, NELFE	353	86	16792	6.08446	0.0174082	0.000606202	0.000578336
GOTERM_BP_DIRECT	GO:1900364	negative regulation of mRNA polyadenylation	5	1.32979	1.24327e-05	RNF20, SUPT5H, ZC3H14, RNF40, NELFE	353	8	16792	29.7309	0.0174263	0.000606202	0.000578336
GOTERM_BP_DIRECT	GO:0033523	histone H2B ubiquitination	5	1.32979	1.24327e-05	RNF20, LEO1, PAF1, RNF40, CDC73	353	8	16792	29.7309	0.0174263	0.000606202	0.000578336
GOTERM_BP_DIRECT	GO:0050684	regulation of mRNA processing	5	1.32979	2.20087e-05	SLTM, SAFB2, SAFB, SUPT6H, IWS1	353	9	16792	26.4274	0.0306414	0.00103735	0.00098966
GOTERM_BP_DIRECT	GO:0006606	protein import into nucleus	9	2.39362	2.64641e-05	NUP214, IPO8, PPP1R10, NUP50, NUP62, STAT3, NUP153, ADAR, NUP58	353	58	16792	7.38146	0.0367292	0.0012071	0.00115161
GOTERM_BP_DIRECT	GO:0006409	tRNA export from nucleus	7	1.8617	4.64741e-05	NUP214, RANBP2, NUP50, NUP62, NUP153, NUP54, NUP58	353	32	16792	10.4058	0.0636031	0.00205357	0.00195917
GOTERM_BP_DIRECT	GO:0010390	histone monoubiquitination	5	1.32979	5.57528e-05	RNF20, LEO1, PAF1, RNF40, CDC73	353	11	16792	21.6225	0.0758092	0.00230875	0.00220262
GOTERM_BP_DIRECT	GO:0010827	regulation of glucose transport	7	1.8617	5.5807e-05	NUP214, RANBP2, NUP50, NUP62, NUP153, NUP54, NUP58	353	33	16792	10.0905	0.0758799	0.00230875	0.00220262
GOTERM_BP_DIRECT	GO:0010467	gene expression	8	2.12766	5.88963e-05	HNRNPL, HNRNPK, POLR2B, METTL3, HNRNPR, GTF2F1, GTF2F2, RBMX	353	48	16792	7.92823	0.0799082	0.00230875	0.00220262
GOTERM_BP_DIRECT	GO:0007062	sister chromatid cohesion	11	2.92553	6.04129e-05	RANBP2, AHCTF1, MRE11, INCENP, KIF22, SPDL1, SMC1A, PDS5A, CKAP5, WAPL, CENPC	353	103	16792	5.08023	0.0818792	0.00230875	0.00220262
GOTERM_BP_DIRECT	GO:0043488	regulation of mRNA stability	11	2.92553	6.04129e-05	NUP214, HSPA8, EXOSC4, PSMC3, EXOSC9, KHSRP, PUM1, ZC3H14, EXOSC2, HSPA1B, EIF4G1	353	103	16792	5.08023	0.0818792	0.00230875	0.00220262
GOTERM_BP_DIRECT	GO:0000244	spliceosomal tri-snRNP complex assembly	5	1.32979	8.22488e-05	PRPF6, SART3, PRPF3, PRPF19, PRPF8	353	12	16792	19.8206	0.109796	0.00306052	0.00291983
GOTERM_BP_DIRECT	GO:0006355	regulation of transcription, DNA-templated	54	14.3617	0.000119548	ZNF512B, AHCTF1, ZMYND8, CHD7, PSIP1, YEATS4, RSF1, CHD4, CCAR2, CCAR1, PNN, SCML2, SUMO1, SIN3A, KHSRP, SAP130, EP300, NELFE, TMPO, TLE3, SAP30BP, ATRX, DNTTIP2, TFIP11, PPHLN1, BAZ1B, GTF2F2, HCFC1, PSPC1, ZNF638, ADNP, SF1, KDM3B, SFSWAP, AKAP8, BAZ2A, SUPT6H, GTF2E2, SBNO1, MTA1, PUF60, ZNF629, RREB1, BPTF, RNF20, RBM39, CREBBP, CCDC59, STAT3, YLPM1, IRF2BP2, PARP14, SMARCA4, ESF1	353	1504	16792	1.70794	0.155534	0.00433437	0.00413512
GOTERM_BP_DIRECT	GO:0006306	DNA methylation	6	1.59574	0.000147963	HELLS, KMT2A, ATRX, BAZ2A, MTA2, GATAD2B	353	25	16792	11.4167	0.188795	0.00523048	0.00499004
GOTERM_BP_DIRECT	GO:0043923	positive regulation by host of viral transcription	5	1.32979	0.000160885	JUN, SNW1, EP300, CHD1, SMARCA4	353	14	16792	16.9891	0.203486	0.00541647	0.00516748
GOTERM_BP_DIRECT	GO:0032784	regulation of DNA-templated transcription, elongation	5	1.32979	0.000160885	ZNF326, HTATSF1, SUPT5H, IWS1, CCAR2	353	14	16792	16.9891	0.203486	0.00541647	0.00516748
GOTERM_BP_DIRECT	GO:0001711	endodermal cell fate commitment	4	1.06383	0.000174288	LEO1, PAF1, RTF1, CDC73	353	6	16792	31.7129	0.218441	0.00573122	0.00546776
GOTERM_BP_DIRECT	GO:0000245	spliceosomal complex assembly	6	1.59574	0.000180066	PRPF6, SART3, PRPF19, SF3B1, RBM5, SF1	353	26	16792	10.9776	0.224802	0.00578666	0.00552066
GOTERM_BP_DIRECT	GO:0045893	positive regulation of transcription, DNA-templated	25	6.64894	0.000232823	KMT2A, YEATS4, FOXK1, RSF1, MECP2, TRIM28, NUP62, TRIM24, BRD7, RREB1, BPTF, RNF20, MED1, SMARCC1, JUN, CREBBP, SMARCC2, STAT3, SMARCA5, SMARCA1, ARID1A, ILF2, SMARCA4, ILF3, THRAP3	353	515	16792	2.30919	0.280537	0.00731583	0.00697953
GOTERM_BP_DIRECT	GO:1904837	beta-catenin-TCF complex assembly	7	1.8617	0.000257529	TLE4, TLE3, CREBBP, LEO1, EP300, CDC73, SMARCA4	353	43	16792	7.74386	0.305243	0.00791621	0.00755231
GOTERM_BP_DIRECT	GO:0051726	regulation of cell cycle	11	2.92553	0.000283644	BCR, NUP214, HSPA8, MED1, JUN, SON, STAT3, EP300, CDK12, PUM1, JUNB	353	124	16792	4.21987	0.330437	0.00853347	0.0081412
GOTERM_BP_DIRECT	GO:0007077	mitotic nuclear envelope disassembly	7	1.8617	0.000292991	NUP214, RANBP2, NUP50, NUP62, NUP153, NUP54, NUP58	353	44	16792	7.56786	0.33923	0.00863101	0.00823426
GOTERM_BP_DIRECT	GO:0050434	positive regulation of viral transcription	6	1.59574	0.000308736	POLR2B, RSF1, GTF2F1, SUPT5H, GTF2F2, NELFE	353	29	16792	9.84195	0.353783	0.00890924	0.00849969
GOTERM_BP_DIRECT	GO:0006337	nucleosome disassembly	5	1.32979	0.000363943	SMARCC1, SMARCD2, SMARCC2, ARID1A, SMARCA4	353	17	16792	13.991	0.402325	0.00995074	0.00949332
GOTERM_BP_DIRECT	GO:0051571	positive regulation of histone H3-K4 methylation	5	1.32979	0.000363943	SNW1, KMT2A, RTF1, OGT, NELFE	353	17	16792	13.991	0.402325	0.00995074	0.00949332
GOTERM_BP_DIRECT	GO:0006367	transcription initiation from RNA polymerase II promoter	12	3.19149	0.00036594	MED1, CREBBP, SNW1, TRIM28, POLR2B, THRAP3, TAF6, GTF2F1, MED15, GTF2F2, GTF2E2, GTF2I	353	152	16792	3.75548	0.404011	0.00995074	0.00949332
GOTERM_BP_DIRECT	GO:0006281	DNA repair	15	3.98936	0.000464177	MRE11, ATRX, RPA1, CDC5L, LIG3, XPC, KIF22, PDS5A, SMC1A, MSH6, CHAF1A, TRIM28, SUMO1, UBR5, TRIP12	353	235	16792	3.03635	0.481336	0.0123839	0.0118146
GOTERM_BP_DIRECT	GO:0031047	gene silencing by RNA	10	2.65957	0.000545537	NUP214, RANBP2, IPO8, POLR2B, NUP50, NUP62, DGCR8, NUP153, NUP54, NUP58	353	111	16792	4.28553	0.537727	0.014285	0.0136283
GOTERM_BP_DIRECT	GO:0006370	7-methylguanosine mRNA capping	6	1.59574	0.000576079	POLR2B, RNMT, NCBP3, GTF2F1, SUPT5H, GTF2F2	353	33	16792	8.64898	0.557277	0.0148105	0.0141296
GOTERM_BP_DIRECT	GO:0019827	stem cell population maintenance	7	1.8617	0.000593562	EIF4ENIF1, METTL3, LEO1, PAF1, RTF1, SMC1A, CDC73	353	50	16792	6.65972	0.568093	0.0149874	0.0142985
GOTERM_BP_DIRECT	GO:0075733	intracellular transport of virus	7	1.8617	0.000661003	NUP214, RANBP2, NUP50, NUP62, NUP153, NUP54, NUP58	353	51	16792	6.52913	0.607401	0.0163975	0.0156437
GOTERM_BP_DIRECT	GO:0007067	mitotic nuclear division	15	3.98936	0.000787532	HELLS, NUMA1, AKAP8, HAUS6, YEATS4, KIF11, KIF22, CKAP5, CENPC, CD2AP, ANLN, VCPIP1, TPX2, INCENP, NUP62	353	248	16792	2.87718	0.67176	0.0191995	0.0183169
GOTERM_BP_DIRECT	GO:0006405	RNA export from nucleus	7	1.8617	0.000991962	NUP214, ZC3H11A, NUP62, RNPS1, THOC2, SRSF11, SRSF9	353	55	16792	6.05429	0.754223	0.0237735	0.0226806
GOTERM_BP_DIRECT	GO:0070562	regulation of vitamin D receptor signaling pathway	3	0.797872	0.00129633	MED1, SNW1, TRIM24	353	3	16792	47.5694	0.840258	0.0305501	0.0291457
GOTERM_BP_DIRECT	GO:0061014	positive regulation of mRNA catabolic process	4	1.06383	0.0017456	CNOT1, KHSRP, HNRNPR, ZC3HAV1	353	12	16792	15.8565	0.915452	0.0398109	0.0379809
GOTERM_BP_DIRECT	GO:0006379	mRNA cleavage	4	1.06383	0.0017456	CPSF1, PCF11, POP4, CSTF2	353	12	16792	15.8565	0.915452	0.0398109	0.0379809
GOTERM_BP_DIRECT	GO:0000956	nuclear-transcribed mRNA catabolic process	4	1.06383	0.00223423	EXOSC4, EXOSC10, THRAP3, EXOSC9	353	13	16792	14.6367	0.95769	0.0493624	0.0470933
GOTERM_BP_DIRECT	GO:0000460	maturation of 5.8S rRNA	4	1.06383	0.00223423	EXOSC4, EXOSC10, RRP15, MPHOSPH6	353	13	16792	14.6367	0.95769	0.0493624	0.0470933
GOTERM_BP_DIRECT	GO:0009314	response to radiation	5	1.32979	0.00261081	MECP2, JUN, TXN, SMC1A, JUNB	353	28	16792	8.49454	0.97519	0.0567952	0.0541844
GOTERM_BP_DIRECT	GO:0016575	histone deacetylation	6	1.59574	0.0026644	MTA1, KDM1A, SIN3A, CHD4, BAZ2A, MTA2	353	46	16792	6.20471	0.977005	0.0570828	0.0544588
GOTERM_BP_DIRECT	GO:0006366	transcription from RNA polymerase II promoter	22	5.85106	0.00278595	TCERG1, JUN, KMT2A, RNMT, ARID3A, ARID3B, SUPT5H, GTF2F1, GTF2F2, GTF2E2, HCFC1, NCOR1, HNRNPK, POLR2B, TRIM24, EP300, TAF6, JUNB, RBMX, RREB1, NELFE, GTF2I	353	513	16792	2.04001	0.980646	0.0573732	0.0547358
GOTERM_BP_DIRECT	GO:0007064	mitotic sister chromatid cohesion	4	1.06383	0.00279968	POGZ, SMC1A, PDS5A, WAPL	353	14	16792	13.5913	0.981019	0.0573732	0.0547358
GOTERM_BP_DIRECT	GO:0070208	protein heterotrimerization	4	1.06383	0.00279968	NUP62, WIZ, NUP54, NUP58	353	14	16792	13.5913	0.981019	0.0573732	0.0547358
GOTERM_BP_DIRECT	GO:0000281	mitotic cytokinesis	5	1.32979	0.00297914	ANLN, SPAST, SON, RACGAP1, KIF4A	353	29	16792	8.20162	0.985284	0.0601787	0.0574123
GOTERM_BP_DIRECT	GO:0051301	cell division	17	4.52128	0.00308876	HELLS, NUMA1, PRPF40A, LIG3, HAUS6, KIF11, PDS5A, SMC1A, CKAP5, WAPL, CDC73, CENPC, CD2AP, TPX2, POGZ, MAP4, SPDL1	353	350	16792	2.31051	0.987403	0.0615141	0.0586863
GOTERM_BP_DIRECT	GO:0042795	snRNA transcription from RNA polymerase II promoter	7	1.8617	0.0034527	POLR2B, ZC3H8, TAF6, RPRD2, GTF2F1, GTF2F2, GTF2E2	353	70	16792	4.75694	0.992483	0.0678073	0.0646903
GOTERM_BP_DIRECT	GO:1901796	regulation of signal transduction by p53 class mediator	9	2.39362	0.00461532	TPX2, MRE11, TRIM24, RPA1, EP300, CHD4, TAF6, MTA2, BRD7	353	124	16792	3.45262	0.998557	0.0893981	0.0852885
GOTERM_BP_DIRECT	GO:0042789	mRNA transcription from RNA polymerase II promoter	4	1.06383	0.00499228	MED1, STAT3, FLNA, SUPT6H	353	17	16792	11.1928	0.999155	0.095393	0.0910079
GOTERM_BP_DIRECT	GO:0048511	rhythmic process	6	1.59574	0.00536584	TOP2A, DDX5, CREBBP, PSPC1, SIN3A, CCAR2	353	54	16792	5.28549	0.999503	0.101164	0.0965136
GOTERM_BP_DIRECT	GO:0007004	telomere maintenance via telomerase	4	1.06383	0.00589869	MRE11, DKC1, PINX1, TNKS1BP1	353	18	16792	10.571	0.999767	0.108512	0.103524
GOTERM_BP_DIRECT	GO:0042306	regulation of protein import into nucleus	3	0.797872	0.00621604	NUP62, NUP54, NUP58	353	6	16792	23.7847	0.999852	0.108512	0.103524
GOTERM_BP_DIRECT	GO:0071035	nuclear polyadenylation-dependent rRNA catabolic process	3	0.797872	0.00621604	EXOSC10, EXOSC9, EXOSC2	353	6	16792	23.7847	0.999852	0.108512	0.103524
GOTERM_BP_DIRECT	GO:0031442	positive regulation of mRNA 3'-end processing	3	0.797872	0.00621604	LEO1, PAF1, CDC73	353	6	16792	23.7847	0.999852	0.108512	0.103524
GOTERM_BP_DIRECT	GO:0010793	regulation of mRNA export from nucleus	3	0.797872	0.00621604	AKAP8L, SUPT6H, IWS1	353	6	16792	23.7847	0.999852	0.108512	0.103524
GOTERM_BP_DIRECT	GO:0061157	mRNA destabilization	3	0.797872	0.00621604	METTL3, HNRNPR, PUM1	353	6	16792	23.7847	0.999852	0.108512	0.103524
GOTERM_BP_DIRECT	GO:0045638	negative regulation of myeloid cell differentiation	4	1.06383	0.00689718	RBM15, LEO1, PAF1, CDC73	353	19	16792	10.0146	0.999944	0.118934	0.113467
GOTERM_BP_DIRECT	GO:0017148	negative regulation of translation	6	1.59574	0.00726531	RBM4, SYNCRIP, EIF4ENIF1, ILF3, CNOT1, GIGYF2	353	58	16792	4.92097	0.999967	0.122314	0.116691
GOTERM_BP_DIRECT	GO:0034605	cellular response to heat	5	1.32979	0.00726615	CLPB, SUMO1, HSPA6, MKI67, HSPA1B	353	37	16792	6.4283	0.999967	0.122314	0.116691
GOTERM_BP_DIRECT	GO:0043984	histone H4-K16 acetylation	4	1.06383	0.00798992	KMT2A, OGT, MSL1, HCFC1	353	20	16792	9.51388	0.999988	0.132915	0.126805
GOTERM_BP_DIRECT	GO:0000389	mRNA 3'-splice site recognition	3	0.797872	0.00858236	SF3A1, SF3A2, SF1	353	7	16792	20.3869	0.999995	0.14111	0.134623
GOTERM_BP_DIRECT	GO:0098789	pre-mRNA cleavage required for polyadenylation	3	0.797872	0.0112855	CPSF1, CSTF2, CSTF2T	353	8	16792	17.8385	1	0.177308	0.169157
GOTERM_BP_DIRECT	GO:1900246	positive regulation of RIG-I signaling pathway	3	0.797872	0.0112855	ANKRD17, ZC3HAV1, PUM1	353	8	16792	17.8385	1	0.177308	0.169157
GOTERM_BP_DIRECT	GO:0016584	nucleosome positioning	3	0.797872	0.0112855	SMARCA5, PAF1, RSF1	353	8	16792	17.8385	1	0.177308	0.169157
GOTERM_BP_DIRECT	GO:0034475	U4 snRNA 3'-end processing	3	0.797872	0.0112855	EXOSC4, EXOSC9, EXOSC2	353	8	16792	17.8385	1	0.177308	0.169157
GOTERM_BP_DIRECT	GO:0002244	hematopoietic progenitor cell differentiation	6	1.59574	0.0123807	TOP2A, ANLN, SIN3A, PRRC2C, GPATCH4, ADAR	353	66	16792	4.32449	1	0.192376	0.183533
GOTERM_BP_DIRECT	GO:0010501	RNA secondary structure unwinding	5	1.32979	0.0133249	DDX5, DDX24, DDX46, DDX10, DDX41	353	44	16792	5.40561	1	0.204799	0.195384
GOTERM_BP_DIRECT	GO:0016570	histone modification	3	0.797872	0.0143104	PAF1, RTF1, CDC73	353	9	16792	15.8565	1	0.208607	0.199017
GOTERM_BP_DIRECT	GO:0006930	substrate-dependent cell migration, cell extension	3	0.797872	0.0143104	SHTN1, CTTN, CD2AP	353	9	16792	15.8565	1	0.208607	0.199017
GOTERM_BP_DIRECT	GO:0035562	negative regulation of chromatin binding	3	0.797872	0.0143104	BTAF1, MEPCE, WAPL	353	9	16792	15.8565	1	0.208607	0.199017
GOTERM_BP_DIRECT	GO:0034427	nuclear-transcribed mRNA catabolic process, exonucleolytic, 3'-5'	3	0.797872	0.0143104	EXOSC4, EXOSC9, EXOSC2	353	9	16792	15.8565	1	0.208607	0.199017
GOTERM_BP_DIRECT	GO:0071028	nuclear mRNA surveillance	3	0.797872	0.0143104	EXOSC4, EXOSC10, EXOSC9	353	9	16792	15.8565	1	0.208607	0.199017
GOTERM_BP_DIRECT	GO:0051028	mRNA transport	5	1.32979	0.0166757	AHCTF1, KHSRP, NCBP3, SUPT6H, IWS1	353	47	16792	5.06058	1	0.240606	0.229546
GOTERM_BP_DIRECT	GO:0006283	transcription-coupled nucleotide-excision repair	6	1.59574	0.0195103	USP7, POLR2B, RPA1, EP300, LIG3, PRPF19	353	74	16792	3.85698	1	0.278663	0.265853
GOTERM_BP_DIRECT	GO:0043392	negative regulation of DNA binding	4	1.06383	0.0203034	JUN, KDM1A, SUMO1, RSF1	353	28	16792	6.79563	1	0.28709	0.273893
GOTERM_BP_DIRECT	GO:0007623	circadian rhythm	6	1.59574	0.0205567	JUN, NCOR1, THRAP3, METTL3, EP300, HNRNPR	353	75	16792	3.80555	1	0.287794	0.274564
GOTERM_BP_DIRECT	GO:0060765	regulation of androgen receptor signaling pathway	3	0.797872	0.0212674	DDX5, SAFB2, EP300	353	11	16792	12.9735	1	0.291962	0.278541
GOTERM_BP_DIRECT	GO:0010941	regulation of cell death	3	0.797872	0.0212674	JUN, JUNB, HSPA1B	353	11	16792	12.9735	1	0.291962	0.278541
GOTERM_BP_DIRECT	GO:0032481	positive regulation of type I interferon production	5	1.32979	0.0218988	CREBBP, MRE11, EP300, DDX41, ZC3HAV1	353	51	16792	4.66367	1	0.297505	0.283829
GOTERM_BP_DIRECT	GO:0043484	regulation of RNA splicing	4	1.06383	0.0223024	SON, AHNAK, ZNF326, CDK12	353	29	16792	6.5613	1	0.297505	0.283829
GOTERM_BP_DIRECT	GO:0043928	exonucleolytic nuclear-transcribed mRNA catabolic process involved in deadenylation-dependent decay	4	1.06383	0.0223024	EXOSC4, EXOSC9, EXOSC2, EDC3	353	29	16792	6.5613	1	0.297505	0.283829
GOTERM_BP_DIRECT	GO:0050821	protein stabilization	8	2.12766	0.0245853	USP7, SUMO1, BAG3, EP300, FLNA, WIZ, HSPA1B, HCFC1	353	136	16792	2.7982	1	0.324893	0.309958
GOTERM_BP_DIRECT	GO:0019083	viral transcription	7	1.8617	0.0305408	NUP214, RANBP2, NUP50, NUP62, NUP153, NUP54, NUP58	353	112	16792	2.97309	1	0.399858	0.381477
GOTERM_BP_DIRECT	GO:0000380	alternative mRNA splicing, via spliceosome	3	0.797872	0.033766	RBM17, KDM1A, SFSWAP	353	14	16792	10.1934	1	0.430136	0.410363
GOTERM_BP_DIRECT	GO:0031573	intra-S DNA damage checkpoint	3	0.797872	0.033766	MDC1, MRE11, XPC	353	14	16792	10.1934	1	0.430136	0.410363
GOTERM_BP_DIRECT	GO:0030490	maturation of SSU-rRNA	3	0.797872	0.033766	NOP14, MPHOSPH10, UTP14A	353	14	16792	10.1934	1	0.430136	0.410363
GOTERM_BP_DIRECT	GO:0042026	protein refolding	3	0.797872	0.0384306	HSPA8, HSPA6, HSPA1B	353	15	16792	9.51388	1	0.476675	0.454763
GOTERM_BP_DIRECT	GO:0006388	tRNA splicing, via endonucleolytic cleavage and ligation	3	0.797872	0.0384306	TSEN34, CPSF1, CSTF2	353	15	16792	9.51388	1	0.476675	0.454763
GOTERM_BP_DIRECT	GO:0080182	histone H3-K4 trimethylation	3	0.797872	0.0384306	KMT2A, RTF1, OGT	353	15	16792	9.51388	1	0.476675	0.454763
GOTERM_BP_DIRECT	GO:0033127	regulation of histone phosphorylation	2	0.531915	0.0414865	AKAP8L, AKAP8	353	2	16792	47.5694	1	0.501384	0.478336
GOTERM_BP_DIRECT	GO:0072422	signal transduction involved in DNA damage checkpoint	2	0.531915	0.0414865	CDC5L, PRPF19	353	2	16792	47.5694	1	0.501384	0.478336
GOTERM_BP_DIRECT	GO:0044839	cell cycle G2/M phase transition	2	0.531915	0.0414865	AKAP8L, AKAP8	353	2	16792	47.5694	1	0.501384	0.478336
GOTERM_BP_DIRECT	GO:0006260	DNA replication	8	2.12766	0.045036	CHAF1A, MRE11, SIN3A, ORC2, RPA1, NOL8, RBBP6, LIG3	353	155	16792	2.4552	1	0.539668	0.51486
GOTERM_BP_DIRECT	GO:0006376	mRNA splice site selection	3	0.797872	0.0484352	RBMX, PTBP2, SRSF9	353	17	16792	8.3946	1	0.575524	0.549067
GOTERM_BP_DIRECT	GO:0006302	double-strand break repair	5	1.32979	0.0496365	MTA1, MRE11, SMARCA5, LIG3, BAZ1B	353	66	16792	3.60374	1	0.584883	0.557997
GOTERM_BP_DIRECT	GO:0044255	cellular lipid metabolic process	4	1.06383	0.0542286	MED1, CREBBP, NCOR1, SIN3A	353	41	16792	4.64092	1	0.633712	0.604581
GOTERM_BP_DIRECT	GO:0031647	regulation of protein stability	5	1.32979	0.0592492	HSPA8, SUMO1, PINX1, TRIM24, CCAR2	353	70	16792	3.39781	1	0.680285	0.649013
GOTERM_BP_DIRECT	GO:0044774	mitotic DNA integrity checkpoint	2	0.531915	0.0615816	TOP2A, TOP2B	353	3	16792	31.7129	1	0.680285	0.649013
GOTERM_BP_DIRECT	GO:0000819	sister chromatid segregation	2	0.531915	0.0615816	TOP2A, TOP2B	353	3	16792	31.7129	1	0.680285	0.649013
GOTERM_BP_DIRECT	GO:1901315	negative regulation of histone H2A K63-linked ubiquitination	2	0.531915	0.0615816	UBR5, TRIP12	353	3	16792	31.7129	1	0.680285	0.649013
GOTERM_BP_DIRECT	GO:0018076	N-terminal peptidyl-lysine acetylation	2	0.531915	0.0615816	CREBBP, EP300	353	3	16792	31.7129	1	0.680285	0.649013
GOTERM_BP_DIRECT	GO:0090526	regulation of gluconeogenesis involved in cellular glucose homeostasis	2	0.531915	0.0615816	RANBP2, OGT	353	3	16792	31.7129	1	0.680285	0.649013
GOTERM_BP_DIRECT	GO:1902661	positive regulation of glucose mediated signaling pathway	2	0.531915	0.0615816	PIH1D1, SMARCA4	353	3	16792	31.7129	1	0.680285	0.649013
GOTERM_BP_DIRECT	GO:0032508	DNA duplex unwinding	4	1.06383	0.0644004	MRE11, ATRX, CHD4, CHD1	353	44	16792	4.32449	1	0.705909	0.673459
GOTERM_BP_DIRECT	GO:1902895	positive regulation of pri-miRNA transcription from RNA polymerase II promoter	3	0.797872	0.0649618	JUN, STAT3, SMARCA4	353	20	16792	7.13541	1	0.706584	0.674103
GOTERM_BP_DIRECT	GO:1903507	negative regulation of nucleic acid-templated transcription	4	1.06383	0.0753802	MTA1, PSMC3, SF1, CCAR1	353	47	16792	4.04846	1	0.813646	0.776244
GOTERM_BP_DIRECT	GO:1900087	positive regulation of G1/S transition of mitotic cell cycle	3	0.797872	0.0768705	ANKRD17, MEPCE, EIF4G1	353	22	16792	6.48674	1	0.823446	0.785593
GOTERM_BP_DIRECT	GO:2001168	positive regulation of histone H2B ubiquitination	2	0.531915	0.0812566	RNF20, RNF40	353	4	16792	23.7847	1	0.84483	0.805994
GOTERM_BP_DIRECT	GO:0071034	CUT catabolic process	2	0.531915	0.0812566	EXOSC10, EXOSC2	353	4	16792	23.7847	1	0.84483	0.805994
GOTERM_BP_DIRECT	GO:0070370	cellular heat acclimation	2	0.531915	0.0812566	HSPA6, HSPA1B	353	4	16792	23.7847	1	0.84483	0.805994
GOTERM_BP_DIRECT	GO:0006382	adenosine to inosine editing	2	0.531915	0.0812566	METTL3, ADAR	353	4	16792	23.7847	1	0.84483	0.805994
GOTERM_BP_DIRECT	GO:0007049	cell cycle	9	2.39362	0.0888467	CHAF1A, PRPF40A, LIG3, SUPT5H, BRD7, CDC73, CCAR2, CCAR1, HCFC1	353	217	16792	1.97292	1	0.917002	0.874849
GOTERM_BP_DIRECT	GO:0007018	microtubule-based movement	5	1.32979	0.0903365	RACGAP1, KIF4A, KIF11, KIF22, AP2A2	353	81	16792	2.93638	1	0.921166	0.878821
GOTERM_BP_DIRECT	GO:0051090	regulation of sequence-specific DNA binding transcription factor activity	3	0.797872	0.0958776	USP7, JUN, TAF6	353	25	16792	5.70833	1	0.921166	0.878821
GOTERM_BP_DIRECT	GO:2000134	negative regulation of G1/S transition of mitotic cell cycle	3	0.797872	0.0958776	BRD7, CDC73, SMARCA4	353	25	16792	5.70833	1	0.921166	0.878821
GOTERM_BP_DIRECT	GO:0001578	microtubule bundle formation	3	0.797872	0.0958776	SPAST, PRC1, MAP1B	353	25	16792	5.70833	1	0.921166	0.878821
GOTERM_BP_DIRECT	GO:0030307	positive regulation of cell growth	5	1.32979	0.0999404	EXOSC4, EXOSC9, NOL8, EXOSC2, EIF4G1	353	84	16792	2.83151	1	0.921166	0.878821
